# Dietary Restriction Enhances CD8⁺ T Cell Ketolysis to Limit Exhaustion and Boost Anti-Tumor Immunity

**DOI:** 10.1101/2024.11.14.621733

**Authors:** Brandon M. Oswald, Lisa M. DeCamp, Joseph Longo, Michael S. Dahabieh, Nicholas Bunda, Shixin Ma, McLane J Watson, Ryan D. Sheldon, Michael P. Vincent, Benjamin K. Johnson, Abigail E Ellis, Molly T. Soper-Hopper, Christine N Isaguirre, Hui Shen, Kelsey S. Williams, Peter A. Crawford, Susan Kaech, H. Josh Jang, Connie M. Krawczyk, Russell G. Jones

**Author notes:** Corresponding author: Russell G. Jones.

## Abstract

Reducing calorie intake without malnutrition limits tumor progression but the underlying mechanisms are poorly understood. Here we show that dietary restriction (DR) suppresses tumor growth by enhancing CD8^+^ T cell-mediated anti-tumor immunity. DR reshapes CD8^+^ T cell differentiation within the tumor microenvironment (TME), promoting the development of effector T cell subsets while limiting the accumulation of exhausted T (Tex) cells, and synergizes with anti-PD1 immunotherapy to restrict tumor growth. Mechanistically, DR enhances CD8^+^ T cell metabolic fitness through increased ketone body oxidation (ketolysis), which boosts mitochondrial membrane potential and fuels tricarboxylic acid (TCA) cycle-dependent pathways essential for T cell function. T cells deficient for ketolysis exhibit reduced mitochondrial function, increased exhaustion, and fail to control tumor growth under DR conditions. Our findings reveal a critical role for the immune system in mediating the anti-tumor effects of DR, highlighting nutritional modulation of CD8^+^ T cell fate in the TME as a critical determinant of anti-tumor immunity.
