## Supplementary material for "Dietary Restriction Enhances CD8⁺ T Cell Ketolysis to Limit Exhaustion and Boost Anti-Tumor Immunity": Table S1

### Sheet: Sheet1
Nutrients of 5010 Diet
Protein, % . . . . . . . . . . . . . .24.6
Arginine, % . . . . . . . . . . . . . . .1.55
Cystine, % . . . . . . . . . . . . . . .0.42
Glycine, % . . . . . . . . . . . . . . .1.21
Histidine, % . . . . . . . . . . . . . .0.63
Isoleucine, % . . . . . . . . . . . . . .1.02
Leucine, % . . . . . . . . . . . . . . .1.86
Lysine, % . . . . . . . . . . . . . . . .1.45
Methionine, % . . . . . . . . . . . .0.56
Phenylalanine, % . . . . . . . . . . .1.08
Tyrosine, % . . . . . . . . . . . . . . .0.73
Threonine, % . . . . . . . . . . . . .0.93
Tryptophan, % . . . . . . . . . . . .0.28
Valine, % . . . . . . . . . . . . . . . . .1.14
Serine, % . . . . . . . . . . . . . . . .1.17
Aspartic Acid, % . . . . . . . . . . .2.64
Glutamic Acid, % . . . . . . . . . .4.80
Alanine, % . . . . . . . . . . . . . . .1.48
Proline, % . . . . . . . . . . . . . . . .1.52
Taurine, % . . . . . . . . . . . . . . .0.05
Fat (ether extract), % . . . . . .5.0
Fat (acid hydrolysis), % . . . .6.4
Cholesterol, ppm . . . . . . . . . . .283
Linoleic Acid, % . . . . . . . . . . .1.42
Linolenic Acid, % . . . . . . . . . .0.14
Arachidonic Acid, % . . . . . . . .0.02
Omega-3 Fatty Acids, % . . . . .0.42
Total Saturated Fatty Acids, % .1.17
Total Monounsaturated
Fatty Acids, % . . . . . . . . . . . . .1.29
Fiber (Crude), % . . . . . . . . . .4.2
Neutral Detergent Fiber3, % . . .14.6
Acid Detergent Fiber4, % . . . . . .5.3
Nitrogen-Free Extract
(by difference), % . . . . . . . . . .50.0
Starch, % . . . . . . . . . . . . . . . .29.4
Glucose, % . . . . . . . . . . . . . . .0.23
Fructose, % . . . . . . . . . . . . . . .0.27
Sucrose, % . . . . . . . . . . . . . . .1.16
Lactose, % . . . . . . . . . . . . . . . .0.00
Total Digestible Nutrients,% . .74.8
Gross Energy, kcal/gm . . . . .4.17
Physiological Fuel Value5,
kcal/gm . . . . . . . . . . . . . . . . . .3.43
Metabolizable Energy,
kcal/gm . . . . . . . . . . . . . . . . . .3.02
Minerals
Ash, % . . . . . . . . . . . . . . . . . .6.1
Calcium, % . . . . . . . . . . . . . . .1.00
Phosphorus, % . . . . . . . . . . . .0.79
Phosphorus (non-phytate), % . .0.46
Potassium, % . . . . . . . . . . . . . .0.99
Magnesium, % . . . . . . . . . . . .0.22
Sulfur, % . . . . . . . . . . . . . . . . .0.31
Sodium, % . . . . . . . . . . . . . . .0.29
Chloride, % . . . . . . . . . . . . . .0.48
Fluorine, ppm . . . . . . . . . . . . . .15
Iron, ppm . . . . . . . . . . . . . . . .250
Zinc, ppm . . . . . . . . . . . . . . . .130
Manganese, ppm . . . . . . . . . . .120
Copper, ppm . . . . . . . . . . . . . . .19
Cobalt, ppm . . . . . . . . . . . . . .0.60
Iodine, ppm . . . . . . . . . . . . . . .1.6
Chromium (added), ppm . . . . .0.01
Selenium, ppm . . . . . . . . . . . .0.47
Vitamins
Carotene, ppm . . . . . . . . . . . . .1.3
Vitamin K,ppm . . . . . . . . . . . .3.4
Thiamin Hydrochloride, ppm . . .81
Riboflavin, ppm . . . . . . . . . . . . .16
Niacin, ppm . . . . . . . . . . . . . . .120
Pantothenic Acid, ppm . . . . . . . .26
Choline Chloride, ppm . . . . .2200
Folic Acid, ppm . . . . . . . . . . . .6.1
Pyridoxine, ppm . . . . . . . . . . . .17
Biotin, ppm . . . . . . . . . . . . . .0.30
B12, mcg/kg . . . . . . . . . . . . . . . .50
Vitamin A, IU/gm . . . . . . . . . . .24
Vitamin D3 (added), IU/gm . . . .4.6
Vitamin E, IU/kg . . . . . . . . . . .61
Ascorbic Acid, mg/gm . . . . . . . .__
Calories provided by:
Protein, % . . . . . . . . . . . . . .28.668
Fat (ether extract), % . . . . . .13.111
Carbohydrates, % . . . . . . . . .58.221
