## Supplementary material for "Dietary Restriction Enhances CD8⁺ T Cell Ketolysis to Limit Exhaustion and Boost Anti-Tumor Immunity": Table S2

### Sheet: MLN
Mesenteric lymph node immune cell composition for mice on control or dietary restriction
Total cell numbers after weeks on diet							Cell percentage (of parent population) after weeks on diet
Week 2	Control feed		DR				Week 2	Control feed		DR
Cell type	# cells	SEM	# cells	SEM	Significance		Cell type	% of parent	SEM	% of parent	SEM	Significance
CD4 (× 106)	0.238448	0.0565828	0.103591	0.0317601	ns		CD4 (of Cd3+)	51.375	0.693271	56.38	0.71232	0.0017
CD8 (× 106)	0.209797	0.0451974	0.0771583	0.0247631	0.0294		CD8 (of Cd3+)	46.05	0.797392	41.86	0.675722	0.005
B cells (× 106)	0.202144	0.0551056	0.0720502	0.0219476	0.0481		B cells	23.45	3.52952	18.536	3.78469	ns
NK cells (× 104)	0.436097	0.137631	0.132554	0.0334767	0.0478		NK cells (of Cd3+)	0.495	0.0896753	0.37	0.0761577	ns

### Sheet: PLN
Peripheral lymph node immune cell composition for mice on control or dietary restriction
Total cell numbers after weeks on diet							Cell percentage (of parent population) after weeks on diet
Week 2	Control feed		DR				Week 2	Control feed		DR
Cell type	# cells	SEM	# cells	SEM	Significance		Cell type	% of parent	SEM	% of parent	SEM	Significance
CD4 (× 106)	0.463486	0.0600168	0.0448455	0.0187947	0.0002		CD4 (of Cd3+)	48.12	0.195959	47.92	1.45753	ns
CD8 (× 106)	0.477285	0.0640814	0.0457993	0.0181085	0.0002		CD8 (of Cd3+)	49.42	0.251794	49.98	1.42843	ns
B cells (× 106)	0.30298	0.0491033	0.0309583	0.0145619	0.0007		B cells	22.8	0.842021	21.46	1.78174	ns
NK cells (× 104)	0.503392	0.0917198	0.0510229	0.020389	0.0013		NK cells (of Cd3+)	0.652	0.0821827	1.01	0.1003	0.0246

### Sheet: Spleen
Spleen immune cell composition for mice on control or dietary restriction
Total cell numbers after weeks on diet							Cell percentage (of parent population) after weeks on diet
Week 2	Control feed		DR				Week 2	Control feed		DR
Cell type	# cells	SEM	# cells	SEM	Significance		Cell type	% of parent	SEM	% of parent	SEM	Significance
CD4 (× 107)	0.403907	0.0301037	0.146835	0.0219563	0.0001		CD4 (of Cd3+)	54.04	0.537215	52.6	0.720417	ns
CD8 (× 106)	3.17882	0.192733	1.27692	0.201783	0.0001		CD8 (of Cd3+)	42.7	0.406202	45.42	0.760526	0.0135
B cells (× 107)	1.38849	0.0369899	0.28963	0.0364415	<0.0001		B cells	60.86	1.33813	47.76	1.48983	0.0002
NK cells (× 106)	0.435577	0.0488192	0.0934612	0.0113057	0.0001		NK cells	1.92	0.228145	1.546	0.0522111	ns
Eosinophils (× 105)	1.05361	0.0952187	0.329249	0.0594103	0.0101		Eosinophils	11.408	1.91459	23.56	1.42745	0.0009
Neutrophils (× 105)	2.36691	0.199225	0.560616	0.0783111	<0.0001		Neutrophils	20.48	0.88	28.9	1.69676	0.0023
Macrophages (× 106)	0.799028	0.0299066	0.104353	0.0145116	<0.0001		Macrophages	88.22	1.95126	76.02	1.46711	0.0011
Dendritic cells (× 105)	1.50064	0.0100334	0.279278	0.00416512	<0.0001		Dendritic cells	11.472	0.554242	12.34	0.613677	0.3245
