## Supplementary material for "Dietary Restriction Enhances CD8⁺ T Cell Ketolysis to Limit Exhaustion and Boost Anti-Tumor Immunity": Table S6

	S01_AL_1F4	S02_AL_2F5	S03_AL_3F6	S04_CR_1F7	S05_CR_2F8	S06_CR_3F9	S07_CR_4F10
Label	AL	AL	AL	CR	CR	CR	CR
b_Creatine	332351563	346296869	351142037	338496223	312812340	214513525	451955188
b_D-Carnitine	277227591	275476383	347808075	222996339	177138962	119346416	254139576
b_Taurine	143856506	154072099	164936788	166613938	136673165	110647964	170044025
b_DL-Lactic Acid	141141464	157566800	165155026	123615507	63897780	62971038	86042420
b_L-Glutamic acid	83532060	75962152	91154125	111853428	82526312	69835509	119751645
b_L-Proline	42604251	55724648	66012460	66721787	39245576	25895884	52179164
b_Adenosine 5'-monophosphate	48589947	44437127	39844070	75083243	66536796	30696319	80263287
b_DL-Alanine	25257947	29840774	36640682	31517779	18248166	10648634	27491185
b_D-(-)-Glutamine	57288130	27455876	32687980	54733273	43535563	41767732	56468215
b_Succinic acid	46165453	46840799	43369921	55492894	40833066	26911681	53758234
b_Propionylcarnitine	24234282	22954359	23825303	21645632	12237562	8175113	18793228
b_O-Acetyl-L-carnitine	20920093	16603707	19888474	21869316	27904886	27264550	26743205
b_L-Aspartic acid	102430498	91722354	99780891	100515135	92001687	69688113	105790520
b_Adenosine diphosphate (ADP)	35438522	37450704	44561603	37300893	21593093	17754778	27434129
b_Adenosine triphosphate (ATP)	18237334	25394762	36485734	11455275	4667734	9336715	5476697
b_Uridine 5'-diphosphoglucose	5680406	6770806	7749820	5356750	3118362	2172622	4856682
b_2,3-Bisphospho-D-glyceric acid	4519511	12197679	18114272	8626709	2925561	5592585	6830806
b_O-Phosphorylethanolamine	32646050	35326199	30395756	49440208	46587320	29297872	41886986
b_Glycerophosphoglycerol (tent.)	9457976	13139869	20100730	14227469	8420511	3524884	14033290
b_UTP	4186225	5598479	10009902	1451935	317170	1156340	655075
b_N-Acetyl-L-aspartate	21746618	19303464	16655187	16686330	19258830	17950574	17472569
b_DL-Leucine	13266163	10520016	9611773	14426345	14211720	8680630	18066554
b_Creatinine	10434552	13266051	14104045	11133841	5849851	4202569	8769924
b_3-Hydroxybutyric acid	2006514	1505081	1174531	6336178	8061238	5631851	9880494
b_L(+)-Citrulline	18371768	18467170	24616589	15983323	7591643	4752508	17300050
b_L-Hydroxyproline	2221491.3	2580818.2	3581160.3	2205682.1	666846.2	539338.1	1361837
b_Hypoxanthine	2517848	2743288	2696212	10044966	7030750	2178143	11439060
b_GMP	8235780	7712604	5586826	15901321	12927339	5279104	17899370
b_Ureidosuccinic acid	13482749	11222240	11806924	11110311	8319633	6221732	15889357
b_Reduced Glutathione	7591653	10670982	8291074	6089295	14606960	3095960	16108743
b_Uridine 5'-diphosphogalactose	2559569	3330234	3909557	2770509	1705191	1009123	2390352
b_Glycerol 3-phosphate	10641123	13729979	15088869	8938108	11075700	3828312	10874842
b_Itaconic acid (tent)	4871042	3049316	4655124	2951163	13424080	11512447	3184850
b_L-Threonine	13224578	16402545	17864076	13328941	9159576	4495220	10256026
b_UDP-alpha-D-glucuronic acid	7599677	8768313	9430524	8765866	5867321	3639117	8401029
b_DL-Isoleucine	1606809	1190439	1284554	2087323	2482028	1549738	3249259
b_UDP-N-acetylglucosamine	9913020	11348432	13151039	8471033	7934477	6473579	8023499
b_Uracil	5745959	4873166	3941183	19509773	19376651	5628314	20872144
b_S-Adenosylmethionine	12785552	17146249	18749054	17043280	6804850	3488234	14794572
b_Histamine	13385141	5966613	3176222	3768715	15916067	17870375	21473536
b_2-Oxoglutaric acid	6846089	7105271	11826967	5761622	1889649	5551503	2884660
b_Fumaric acid	5310708	5204969	6889659	5368179	3451252	2845998	5270244
b_N-Acetyl-DL-serine	4553440	4246594	5136385	3621436	2193924	1679520	3326571
b_Cytidine 5'-triphosphate	2275314.1	3455660.4	6381102.4	880918.7	168358.4	869168	275512.9
b_Hypotaurine	4398994	3528544.4	5081606.9	3338844.6	1725351.4	816761.8	4692520.9
b_NAD	5102598	6261909	7784923	6280549	2910125	2852291	5745629
b_Uridine 5'-diphosphate (UDP)	3846417	4572936	5405725	3666987	2069260	1491637	3289489
b_N-Acetyl-1-aspartylglutamic acid	1529418	2047957	1440941	1812037	1041212	5230981	2582369
b_Hexanoylcarnitine	3436083	3191654	4131364	2149963	1309654	1143457	1607929
b_L-Phenylalanine	2638881	4032668	4584045	4106330	2608630	1528061	3198022
b_Uridine	2029984.5	1545652.7	662161.5	4089718.7	3043222.2	1198035.7	5115274.8
b_D-(+)-Tryptophan	922706.6	1310160.5	1720636.1	955704.8	519880.6	303833.2	713380.5
b_D-Sedoheptulose 7-phosphate	3086877.5	3589454.4	6392845.5	1466951.6	1755308.1	729817.2	1433869.8
b_UDP	5874819	5761878	4952986	3394138	1873305	1143278	3352754
b_Guanosine 5'-diphosphate (GDP)	3733467	5170096	4994379	4506045	2662186	1671332	3680725
b_L-Serine	7860934	7976291	10782906	8643463	7323594	5229583	6878991
b_Citicoline;cytidine5'diphosphocholine (tent.)	3148403	3209619	1694621	4728106	3102269	1547031	4992744
b_N6,N6,N6-Trimethyl-L-lysine	7118755	16832953	6560008	13094193	7597452	7152264	7925901
b_Inosine-5'-monophosphate (IMP)	2881128	2419826	3959696	6006663	5189409	2687661	4509267
b_N3,N4-Dimethyl-L-arginine	11527591	15749753	16792531	15508880	9615273	5819311	11885917
b_Cytidine	1083942.7	884919.9	511823.1	2769222.6	2199345.9	816851.1	3153355.9
b_Glycine	3150539	4606290	6632309	6888621	4234530	2308887	5809653
b_D-Pipecolicacid (tent.)	1591894	2235699	1868713	3933738	1758660	1063995	4334481
b_4-Hydroxybutyric acid (GHB)	2183776	1485866	1841216	2242563	2832558	1105301	3303388
b_Pyruvic acid	2700736.7	3743628.9	4529991.8	798282.9	663138.5	816276	626005.3
b_Adenine	2173014	2788888	3223701	4142764	1374531	1202409	3450166
b_Xanthine	861683.8	1547034.3	1568166.5	3355235.3	2939168.8	901014.4	2807872.7
b_Prolylleucine	1633501	1042235	3382827	4313746	1779865	1190102	933285
b_2-Aminoadipic acid	3508287.5	2051719.1	3276325.5	2255161.1	1638662.3	886641.8	2642573.9
b_glucose 6-phosphate	1097559.9	481910.9	3668488.9	700664	404854.2	471812.6	148688.2
b_Phosphoenolpyruvic acid	2230458.2	2432564.3	3393964.2	1999616.8	487971.8	977696	1101682.7
b_DL-Valine	3844076	3466353	3242293	3487370	3567583	2398529	4030858
b_N-Acetylneuraminic acid	4120655	3411902	4106569	2724217	6870179	4224156	2587637
b_N-Acetylglutamic acid	2718336	2335414	1207861	1455855	1249362	1388342	1348735
b_Allantoin	1808979	2293750	1732018	1623515	633941	755301	1357799
b_3-Hydroxyisobutyric acid	1754353	1778829	2059095	2966727	2524136	1759934	3765237
b_	1831457.2	1930393.9	2817058.4	351095.6	128770.4	182852.8	160640.9
b_Cytidine 5'-monophosphate (hydrate)	3012562	3465891	2510466	3411323	1594502	1320288	3130098
b_Ornithine	2567670.1	2614028	3428423.5	2433882	945028	594308.1	2655585.4
b_Adenosine	1371395.6	772707.6	721124.1	2102161.3	546425.6	413455	1999589.1
b_Phosphoribosyl pyrophosphate	510373.81	1669017.75	1682106.5	138879.47	74769.78	63725.16	98583.46
b_4-Guanidinobutanoate (tent.)	1818892.5	2231635.8	1963588.6	1555031.6	643363.2	761858	1054807.4
b_L-Glutathione oxidized	1371808.7	1617850.7	2319789.9	1770955.1	981807.7	697976.3	1617532
b_Argininosuccinic acid	1222183.8	1690925.1	2491425.1	1142301.9	847945.3	385633.5	1247286.2
b_Asparagine	3946051	2725603	3201590	4100316	3616770	2639776	3998233
b_Guanine	504510.9	440011.7	1123016.4	1447854.6	772185.6	600925.4	1315180.7
b_L-Carnosine	1190872.4	221273.1	2137207.3	1712142	921754.7	580389.7	168052.8
b_Fructose 1,6 BP	1656928.5	1910973.6	2312944.7	1416957.4	1035642.4	804101.3	1064370.5
b_CMP-N-acetylneuraminate	1560428	1745554	1847484.1	1769014.1	1443203.1	935854.4	1609407.8
b_Inosine	1160949.1	466720.1	452822.6	1351096.5	1323941.7	430179.9	1279479.8
b_ADP	967882	1398447.8	2109350.6	571912	205521.5	422506.2	238290.5
b_N-Glycolylneuraminic acid	3043913	1748292	2196317	1354848	2780932	2407897	1287701
b_D-Fructose 6-phosphate	313421.28	254934.96	998028.13	315312.99	88517.23	190116.36	46876.65
b_D-(+)-Glucose	11740681.7	3172386.5	3132566.5	1368861.1	192782.1	2116250.3	614888.6
b_L-Methionine	1170932.1	1365585.8	1714275.8	1114211.4	616747	424883.5	661718
b_3-Phosphoglyceric acid	989675.9	1162812.7	1763870.6	962780.2	360153.1	512679.5	520015.9
b_Uridine 5'-diphosphate (UDP).1	542878.09	777669.89	1398462.39	177638.04	39684.99	152720.44	73889.31
b_Guanidoacetic acid	1265619.6	1154917.3	894641.6	691169	1136675.7	848093.5	727577.7
b_Unk_282.0290_9.326	858731.441	1002042	1005158.33	7557.029	7711.183	15838.472	7279.983
b_Methyl picolinate	887652.3	1085954.7	1434242.4	1070854.5	658436.7	277769.6	1064095.8
b_Pantothenic acid	353891.1	503391.5	259311.3	307449.4	282223.7	137432.6	693269.2
b_L-Kynurenine	36805.167	488393.23	244887.222	771102.917	7498.028	7492.529	106951.908
b_N-Acetyl-L-arginine	393130.6	571978.2	766841.4	436916.1	247936.1	122082.7	359511.3
b_NADH	396417	396279.9	558520.6	543377.6	255691.4	75482.5	833226.4
b_S-Lactoylglutathione	360664.92	733704.62	820421.51	44723.81	310934.52	291274.25	39410.21
b_S-Adenosylhomocysteine	551596.1	717486.6	891185.5	1122342.4	692046.2	163543.7	1065146.3
b_1-Methyl Adenosine	472365.5	513062.5	479528.6	485210.7	417963.6	210428.2	386315.9
b_Deoxyuridine (tent.)	904317.1	750859.8	799447.8	346068.2	149178.3	158211.4	179569.3
b_cytidine 5?-monophosphate	496187.6	573055.3	547803.6	634259.7	443382.9	214776.2	611790.9
b_gamma-L-Glutamyl-L-cysteinyl-beta-alanine (tent.)	74936.86	158175.16	144325.99	307338.48	538809.92	69362.59	444836.99
b_Acetyl-CoA	273236.33	291344.25	275595.81	133413.69	78060.86	96147.33	67700.8
b_2'-Deoxyadenosine-5'-monophosphate	276252	236662.7	176980.3	470517.4	301535.7	78090.5	577054.6
b_Guanosine	184222.12	66526.07	131246.34	248698.28	135123.19	78669.34	246294.71
b_ophthalmic acid	253748.44	219712.92	349842.24	186948.95	112875.13	64485.57	277791.31
b_N-Acetyl-alpha-D-glucosamine1-phosphate (tent.)	296447.6	325758.9	320492.7	239597.7	254775.6	134640.4	303317.3
b_ADP-D-glucose	135701.7	199580.5	228870.4	195113.4	141841.3	90023.7	171703.5
b_Riboflavin 5'-Monophosphate	88399.74	103753.64	118092.18	194098.36	63832.56	37174.95	142772.92
ip_Lactate	2090661978	2478828881	2668116590	1987291120	1141835196	1012904383	1445377504
ip_Succinic acid	366991985	405914490	376416294	473838085	302158198	168658358	455465223
ip_Citric acid	587053690	538158970	574391417	632495234	361299504	419167066	479664572
ip_3-Hydroxybutanoic acid	127112500	47386800	93666452	270898615	238135570	177683469	337738182
ip_Adenosine monophosphate	248830471	224349785	208458249	411278422	336374972	145723468	463596885
ip_L-Glutathione (reduced)	125034204	221627109	110518903	103037180	328664815	164394158	247526831
ip_Taurine	188657599	198877248	207581419	196539097	162244618	136786453	197993573
ip_Glycerophosphoglycerol	114254880	151847214	224886648	157624415	89039272	51075259	155483675
ip_Uridine monophosphate	155501302	147398470	113467304	207542294	85500449	50850645	215404125
ip_2,3-Bisphospho-D-glyceric acid	29960658	173586727	151025098	106280153	17351527	35457030	57053734
ip_Glycerol 3-phosphate	130799996	179341691	202517159	102063479	115064725	60613449	130002844
ip_UTP	52153485	60980216	101034876	16117486	4223230	15362240	8254107
ip_O-Acetyl-L-serine	95858006	89487797	108886268	149180469	98228425	76868306	161375492
ip_ATP	49263075	66367151	95085652	29024014	11665855	24841083	13752193
ip_GMP	44241191	45141826	35587723	85321500	62068531	25010776	89597375
ip_UDP-Hexose	77101870	89599114	101816637	76424161	49971547	38683868	70162146
ip_Pyruvate	60378526.2	64388538.5	106987522	5992538.7	883022	9014329.8	988504.3
ip_O-Phosphorylethanolamine	34328188	36578913	35272328	48898810	44432327	30070001	41279203
ip_UDP-N-acetylglucosamine	60233499	65384013	74512504	61518618	49008555	36878253	60102321
ip_Phosphocreatine	26555298	23513104	75348824	30305853	7773949	19204845	5894037
ip_N-Acetylneuraminic acid	33315779	22924784	25601754	19491673	55882784	35088752	21482481
ip_D-Glucose 6-phosphate	42747492	42279146	94346927	50257512	30505601	16822813	60582158
ip_Tyrosine	23168918	32758688	34191761	26956196	13008643	8661643	22465809
ip_D-Sedoheptulose 7-phosphate	18305540	25908039	52024858	10003593	11663020	5005937	9571233
ip_D-a-Hydroxyglutaric acid	35318327	39591113	36323124	44189242	30365106	20773780	36556254
ip_Glycine	8295860	11106197	14910477	14704030	12460897	7873425	11719188
ip_Tryptophan	30063580	37515972	41647157	27455825	17590712	10804656	22380073
ip_Uridine	11107066	9567155	4043321	24621376	16375530	4704053	33944292
ip_Pantothenic acid	20540794	30036537	27902937	27171830	15826631	8317140	36470181
ip_ADP	24651886	27885058	34644565	26940943	13119004	10351753	18357335
ip_L-Glutathione oxidized	40072846	41543209	45386761	42269695	31157537	29124471	44167736
ip_IMP	15389826	13597522	22681221	28899410	26281671	14900607	22146868
ip_Itaconic acid	5185117	1478627	1110091	1326311	29731898	25135661	1411132
ip_Valine	10034079	10166445	9090740	9250686	7794858	5402452	11238307
ip_GTP	8615857	11616341	18261593	5325986	2203673	3214316	3281516
ip_Uracil	4337084	3564431	2691981	12888828	13569125	3912402	14614230
ip_Leucine	11090595	11176040	8939078	13872035	13083234	8158551	17794095
ip_Creatine	11195412	11708113	12823122	10829549	9475782	7689654	10746523
ip_Pyroglutamic acid	20310206	9172762	13305993	16742901	17906580	18090353	17551790
ip_Uridine 5'-diphosphate	14864235	14698769	13455220	10539720	4527239	2701393	10291706
ip_N-Glycolylneuraminic acid	19676826	12055191	16296017	9325909	18467803	17781279	8626415
ip_Gluconic acid	18778090	15637823	13972227	17413854	15043340	13148125	17260462
ip_D-Ribose-5-phosphate	17807726	14054691	14021458	10920499	12741995	11452740	12868716
ip_CMP	15420072	18148689	13925116	19243536	8275838	7350095	18599062
ip_Orotidine	9581461	12181883	15184605	12023737	7544790	3528665	11763278
ip_Uric acid	8081856	6770633	4144296	8172911	11328648	9272473	8483966
ip_alpha-ketoglutarate	8443205	9565272	13019673	6386649	1467707	7158895	2838708
ip_acetyltaurine	11097227	13823291	13969657	14145161	9540883	5252061	15436486
ip_3-Methyl-2-oxovaleric acid	9622989	10927473	8969719	6752271	456871	4758193	3042863
ip_Orotic acid anhydrous	4202312	4224642	3870675	7861138	3223492	1307309	12167070
ip_Isoleucine	5487971	4665178	4736739	6599341	6350278	3803263	8521384
ip_CTP	3057496.9	4799894	9353577.8	1039487.5	176212	1135796	353356.8
ip_L-Phenylalanine	10672461	16540071	12630181	14093831	8459281	5981966	10774632
ip_Phosphoenolpyruvic acid	1838807	12770485	19932379	7485824	1116033	2228613	3927637
ip_Galactonic acid	17261928	13941502	13277992	17144073	10021053	10179187	11618704
ip_unk.N-acyl-taurine	5593807.9	9222352.71	9167919.17	73260.55	82398.52	154509.38	78724.25
ip_Hypoxanthine	1330594	1502810	1443410	6088537	4126877	1169051	6981372
ip_Cytidine	2105628	1883032	1102117	5097948	4055160	1742314	6272384
ip_CDP	3188414	4143369.5	3682715.5	1786493.4	535251.5	886126.1	1207413.9
ip_CDP-n-acetylneuraminic acid	6229569	8482772	9476217	8256974	4780789	2905055	6478975
ip_Glutamine	4555198	1967312	2193624	4654381	4242746	6068349	4622633
ip_D-glyceraldehdye-3-phosphate	4027904.8	5579843.7	6827970.3	2761415.9	983080.6	1424292.8	1263443.1
ip_inosine	9636384	2774513	2947996	8883405	6572891	2138963	8821471
ip_L-(-)-Threonine	5693063	5842863	6831916	3689230	2132586	1990270	2158328
ip_N-Acetyl-L-methionine	5151759	6894207	6866582	4561238	1822590	1659752	2596118
ip_AICA ribonucleotide	5963942	1253582	2489775	2504737	1432834	1410505	7059599
ip_N-Acetyl-DL-serine	3605111	8178042	10149272	6101433	4409749	2854156	6421632
ip_Methionine	3465621	4129267	5057218	3222056	1573408	1213392	1803585
ip_D-Ribose-1-phosphate	6165076	5903709	5054282	5196994	9998070	5430412	5578694
ip_Fructose 1,6 BP	3384615.4	5052921.9	6465049.2	3023171.4	861448.2	1141559.7	3059660.8
ip_CDP-ethanolamine	5096222	4565693	3963990	5736356	5054357	2324560	6622529
ip_dTTP	1903872.7	2461036.6	4988422.9	557665.7	104171.9	430254.4	242199.6
ip_Xanthine	1082414	2476188	2351089	4576031	3911665	1198091	4416384
ip_N-Acetylglutamic acid	11339563	5485164	2860253	3621745	2806954	4015007	5969130
ip_Phosphoenolpyruvate	2161717.1	2956076.4	4426549.1	2196537	435313.4	1121643.7	1169490.3
ip_Asparagine	705661.7	647743	668977.8	730191.4	939912.5	713576.7	932453
ip_Thymidine	7280999	7238355	6272804	6018823	3860331	2270224	6229857
ip_Phenylacetylglycine	2425148	4017784.9	2154587.9	1133743.4	687030.6	419594.6	943021.3
ip_D(+)-Phenyllactic acid	2281129.9	4303912.6	3767627.6	2067326.1	527577.5	219580.8	760540.5
ip_Adenosine	2584708	2194463	2118340	6461963	1121229	1750430	4520447
ip_alpha-Ketoisovaleric acid	2197438.92	3753635.02	3680864.34	1203400.69	81270.62	677686.39	357245.51
ip_Unk.conjugated to Glutathione	745878.06	3460457.79	3519622.77	19406.55	19777.12	41029.55	19385.45
ip_malonic acid	1389578.4	8272312.5	9121246.2	4085615.2	486998.4	2716460.3	1158563.8
ip_Allantoin	1979545.4	2282383.6	1877212.2	1475714	814818.4	1031781.4	1324232.1
ip_Uridine.1	1456872.5	2046609.7	1738450.5	1729741.7	710539.7	556643.4	1422068
ip_GDP	2243250.4	2950986.6	2790059.5	2524747.9	1415966	988803.9	2090747.6
ip_pentose-phosphate	4316505	2985851	4516652	1819806	2975495	2954203	1642993
ip_S-Lactoylglutathione	973903.77	2798842.13	2827066.15	143164.21	1120162.83	1127133.7	68062.89
ip_N-Acetyl-a-D-glucosamine 1-phosphate	2918443	3214590	3130197	2459995	2634719	1435962	3137438
ip_N-Acetylglycine	641484.4	488840.1	439967.3	1551666	1886557.4	1600664.6	2687232.1
ip_L-Citrulline	1482972.9	1414776.1	1816755.7	1296607.2	646984.7	697002	1262490.9
ip_N-Acetyl-a-D-glucosamine 1-phosphate.1	2524035	2321079	2673848	3129475	2981218	1203401	3297024
ip_dUMP	2337379	2780153	2618585	2357019	2570073	2825529	2373782
ip_Indole-3-lactic acid	936040.1	1522542.4	1545725.8	1207257.7	242462.5	155483.1	535454.3
ip_dCMP	948850.3	1119284.7	939752.6	1733984.7	770318.8	386960.9	1561570.1
ip_Adenosine cyclophosphate	833755.1	887165.9	1159474.2	454185.9	664399.8	731564.1	468163.8
ip_Xanthosine	194347.5	1133477.1	1365347.8	1404603.4	642100	256416.7	761668.8
ip_NADH	880353.1	870058.7	1001340.5	1270099.9	529287.2	224601.1	1533530.9
ip_dTDP	968826.1	1239676.6	1077146	552585.2	138844.7	163826.9	468404.4
ip_2'-Deoxyuridine	1442976.9	1238555.9	1331386	581060.9	216130.1	240694.7	297765.9
ip_Arginosuccinic acid	933792.9	1319022	2080129.8	936297.2	612462.1	311311.5	856706.5
ip_Adenine	505123.3	874479.5	1069112.7	1274614.7	328369.3	401787.6	941667.5
ip_Arginine	565554.7	662097.8	822736.6	562608.7	493206	288582.7	585599
ip_N-?-Acetyl-L-lysine	325672.8	433350.4	511064.9	201235.4	151820.2	158347.6	185672.5
ip_NADPH	556216.7	468777	518833.4	606181.2	302476.3	276497.3	650345
ip_Lysine	364411.3	383581.4	562622.9	305297.2	324931.8	213683.9	289073
ip_Malate	404217660	436297316	588047232	433239622	287150696	201982357	409242613
ip_Thymine	185855.86	195468.69	142545.5	295107.46	231022.15	81219.28	314745.35
ip_Pyridoxamine 5-phosphate	132984.33	159193.92	175667.43	272911.45	144636.31	63829.17	222446.93
ip_Ribose	946089	522950.5	685402.6	339249.9	252096.8	267999.5	267197.7
ip_dCDP	302735.3	455096.9	258138.8	335414.5	504333.6	494364.2	630470
ip_Flavin adenine dinucleotide (FAD)	161940.33	146421.87	133148.46	203099.45	135381.62	60031.35	188147.22
ip_Hydroxyproline	57164.929	32760.371	120768.909	5490.245	2225.548	7083.444	2102.17
ip_Kynurenine	57707.59	70285.74	104854.35	77497.94	29898.57	21254.13	83524.89
